# Generation and benchmarking of a collection of hiPSC lines from Schizophrenia Patients with Diverse Clinical Profiles

**DOI:** 10.1101/2024.01.14.575590

**Authors:** Elena Rita Vecchi, Claudia Vittoria Olmeda, Daniele Bottai, Palma Finelli, Marilyn Marlene Angulo Salavarria, Cristina Gervasini, Laura Mangiaterra, Francesco Lombardi, Claudio Sanguineti, Marco Onorati, Luciano Conti, Armando D’Agostino

## Abstract

Limited therapeutic advancements in Schizophrenia (SCZ) depend on the heterogeneous nature of the disorder, impacting drug development and clinical trials that assume uniform therapy response, neglecting individual genetic and epigenomic variability. Disease modeling using human induced pluripotent stem cells (hiPSCs) is ideally suited for precision medicine, enabling individualized treatment approaches. Here, we describe the generation of patient-specific lines from somatic cells of SCZ individuals with well-defined diverse clinical trajectories using a Sendai virus-based reprogramming system. Karyotypically and CGH-array validated, the generated hiPSCs expressed diagnostic markers and demonstrated functional pluripotency. Converting these hiPSCs into neural progenitor cells enables the identification of aberrant cellular phenotypes associated with specific pathologically relevant neural phenotypes. This collection of hiPSC lines serves as a platform for developing therapeutic compounds targeting neural populations, potentially addressing early-stage disease alterations.
