## Supplementary Table 1 for "Generation and benchmarking of a collection of hiPSC lines from Schizophrenia Patients with Diverse Clinical Profiles"

### Sheet: AB E PRIMER LISTS
		Antibody	Diluition	Company	Cat # and RRID
	Pluripotency markers	Mouse anti-NANOG (1E6C4) Mouse anti-NANOG (1E6C4) Rabbit anti-OCT 3/4 (H-134) Rabbit anti-OCT4 Mouse anti-TRA 1-60 Rabbit anti-SOX2 Rabbit anti-SOX2	1:100 1:200 1:200 1:200 1:200 1:200 1:200	Santa Cruz Invitrogen Santa Cruz ABCAM Santa Cruz Millipore ABCAM	SC293121, AB_2665475 MA5-15469, AB_10980986 SC9081, AB_2167703 AB19857, AB_445175 SC21705, AB_ 628385 AB5603, AB_2286686 AB97959, AB_2341193
	Differentiation markers	Rabbit anti-β3 Tubulin Mouse anti-αSMA Rabbit anti-GATA 4	1:250 1:1000 1:200	Genetex Sigma-Aldrich Invitrogen	GTX130245, AB_2886220 A2547, AB_476701 PA1-102X, AB_2539876
	Secondary antibodies	Donkey anti-Mouse IgG, Alexa Fluor 568 Donkey anti-Rabbit IgG, Alexa Fluor 568 Goat anti-Rabbit IgG, Alexa Fluor 488 Goat anti-Mouse IgG, Alexa Fluor 488	1:500 1:500 1:500 1:500	Invitrogen Invitrogen Invitrogen Invitrogen	A10037, AB_2534013 A10042, AB_2534017 A27034, AB_2536097 A28175, AB_2536161
								Target gene	Sequence	Amplicon size
							Pluripotency markers	hNANOG hOCT4 hSOX2	Fw: CCTGTGATTTGTGGGCCTG; Rev: GACAGTCTCCGTGTGAGGCAT Fw: GGAAGGAATTGGGAACACAAAGG; Rev: AACTTCACCTTCCCTCCAACCA. Fw: GTATCAGGAGTTGTCAAGGCAGAG; Rev: CTAGTCTTAAAGAGGCAGCAAAC	78 bp 71 bp 78 bp
							Differentiation markers	hβ3 Tubulin hαSMA hGATA 4	Fw: TCAGCGTCTACTACAACGAGGC; Rev: GCCTGAAGAGATGTCCAAAGGC Fw: AATGCAGAAGGAGATCACGG; Rev: TCCTGTTTGCTGATCCACATC Fw: CCTGTCATCTCACTACGGGC; Rev: CCTTGTGGGGAGAGCTTCAG	120 bp 134 bp 120 bp
							House-keeping gene	hGAPDH	Fw: CCACTCCTCCACCTTTGAC; Rev: ACCCTGTTGCTGTAGCCA	102 bp
