## Supplementary Table 2 for "Generation and benchmarking of a collection of hiPSC lines from Schizophrenia Patients with Diverse Clinical Profiles"

### Sheet: SUMMARY
Patient	Selected hiPSC clones	hiPSC clones fully characterized	Morphological analysis	Pluripotency markers (IF)	Pluripotency markers (QPCR)	EB-Assay/3-Germ layers markers (IF)	EB-Assay/3-Germ layers markers (QPCR)
P21EV	3	CL #3	OK	YES	YES	YES	YES
P25FB	3	CL #2	OK	YES	YES	YES	YES
P28LR	2	CL #6	OK	YES	YES	YES	YES
P11FA	3	CL #5	OK	YES	YES	YES	YES
P22KG	3	CL #1	OK	YES	YES	YES	YES
